# EBNA1 SUMOylation by PIAS1 Suppresses EBV Lytic Replication and Enhances Episome Maintenance

**DOI:** 10.1101/2025.09.01.673444

**Authors:** Febri Gunawan Sugiokto, Kun Zhang, Renfeng Li

## Abstract

Epstein-Barr virus nuclear antigen 1 (EBNA1) is essential for the replication and stable maintenance of the viral episome in infected cells. Here, we identify the SUMO E3 ligase PIAS1 as a key regulator of EBNA1 through site-specific SUMOylation. Our Chromatin-Immunoprecipitation Sequencing (ChIP-seq) analysis revealed that PIAS1 is enriched at the viral origin of plasmid replication (*oriP*), where it physically associates with EBNA1 and catalyzes its SUMOylation. Using mutational analysis, we identified three lysine residues on EBNA1 (K17, K75, and K241) as major SUMOylation sites. Disruption of these sites compromises EBNA1’s ability to restrict EBV lytic replication. In addition, both PIAS1 depletion and the disruption of EBNA1 SUMOylation lead to reduced retention of EBNA1-*OriP*-based EBV mini-replicon, indicating the importance of EBNA1 SUMOylation in viral episome maintenance. Together, these results uncover a conserved post-translational mechanism by which PIAS1-mediated SUMOylation modulates EBNA1 function and EBV episome maintenance and suggests a broader role for SUMOylation in viral latency, lytic replication and persistence.

**IMPORTANCE:** Epstein-Barr virus (EBV) persists in infected cells by maintaining its episome through the viral protein EBNA1. We discovered that PIAS1 SUMOylates EBNA1 at specific sites, a process essential for EBNA1 to retain viral episome and suppress reactivation. When SUMOylation is disrupted, EBV-based replicon becomes less stable and EBV is more likely to reactivate. These findings reveal a new layer of host control of EBV latency and reactivation, and highlight PIAS1-mediated EBNA1 SUMOylation as a key mechanism regulating viral persistence.
