## Supplemental Table 1 for "EBNA1 SUMOylation by PIAS1 Suppresses EBV Lytic Replication and Enhances Episome Maintenance"

### Sheet: Sheet1
Table S1
pFS_246_F	CCTGGACACACAGTCTTAGTT	qPCR oriP
pFS_246_R	CCTGCATGCCGTTTAATGATAG	qPCR oriP
pFS_229_F	ATGGGTAAGCCTATCCCTAACCCTCTCCTCGGTCTCGATTCTACG ATGTCTGACGAGGGA	Halo-V5-EBNA1 cloning
pFS_229_R	GGCCCAAATCTAGATATCCG TCACTCTTGGCCTTCCTCTCCCTCATCCCCG	Halo-V5-EBNA1 cloning
pFS_241_F	CTGTCCTCCCTCTGCCCCAGACCGTTG	EBNA1 K17R site direction mutation
pFS_241_R	CAACGGTCTGGGGCAGAGGGAGGACAG	EBNA1 K17R site direction mutation
pFS_242_F	CAATACACGAGGGTCTCCTCTGAGGTCTTCTCACG	EBNA1 K75R site direction mutation
pFS_242_R	CGTGAGAAGACCTCAGAGGAGACCCTCGTGTATTG	EBNA1 K75R site direction mutation
pFS_243_F	CGATGTTCTCGAACCTGGGGTTGCTGCCG	EBNA1 K241R site direction mutation
pFS_243_R	CGGCAGCAACCCCAGGTTCGAGAACATCG	EBNA1 K241R site direction mutation
pFS_251_F	ATGTACCCATACGATGTTCCAGATTACGCTATGTCTGACGAGGGA	Halo-HA-EBNA1 cloning
pFS_608_F	CCACCATCACCTTGCTACCGGGGGCCGGTGG	Stop codon at 216 AA EBNA1
pFS_608_R	CCACCGGCCCCCGGTAGCAAGGTGATGGTGG	Stop codon at 216 AA EBNA1
pFS_597_F	CGCTTCCGAATTCAGAGCTCAACCGATGTACCCATACGATGTTCCAGATTACGCTATGGGCCAAGGTGATGGTGGTAGAC	Halo-HA-EBNA1 216-405 AA
pFS_597_R	AAGCGGCCGCAAAATCCTGCAGGAATTGGGCCCAAATCTAGATATCCGTCACTCTTGGCCTTCCTCTCCCTC	Halo-HA-EBNA1 216-405 AA
pFS_272_F	ATG GGTAAGCCTATCCCTAACCCTCTCCTCGGTCTCGATTCTACGATGGAGACTCTTTGCCAACGTTTAAATG	Halo-V5-E2
pFS_272_R	GGCCCAAATCTAGATATCCGTCATATAGACATAAATCCAG	Halo-V5-E2
pFS_274_F	GGTGTAAGACGACATTGTGGAA	qPCR pCEP4 retention
pFS_274_R	ACGTAGAAAGGACTACCGACGA	qPCR pCEP4 retention
RL0066	TGGACTTCGAGCAAGAGATG	qPCR β-actin
RL0067	GAAGGAAGGCTGGAAGAGTG	qPCR β-actin
